# Human blood lipoprotein predictions from ^1^H NMR spectra: protocol, model performances and cage of covariance

**DOI:** 10.1101/2021.02.24.432509

**Authors:** Bekzod Khakimov, Huub C.J. Hoefsloot, Nabiollah Mobaraki, Violetta Aru, Mette Kristensen, Mads V. Lind, Lars Holm, Josué L Castro-Mejía, Dennis S Nielsen, Doris M. Jacobs, Age K. Smilde, Søren Balling Engelsen

**Affiliations:** Department of Food Science, University of Copenhagen, Rolighedsvej 26, DK-1958 Frederiksberg C, Denmark; Swammerdam Institute for Life Sciences, University of Amsterdam, Postbus 94215, Amsterdam 1090 GE, The Netherlands; Department of Chemistry, Faculty of Science, Shiraz University, Shiraz, 7194684795, Iran; Department of Nutrition, Exercise and Sports, University of Copenhagen, Rolighedsvej 26, DK-1958 Frederiksberg C, Denmark; School of Sport, Exercise and Rehabilitation Sciences, University of Birmingham, Edgbaston, Birmingham, B15 2TT, UK; Unilever Global Food Innovation Centre, 6708 WH Wageningen, The Netherlands

**Keywords:** Lipoprotein, biomarker, metabolomics, NMR, PLS, cage of covariance

## Abstract

Lipoprotein subfractions are biomarkers for early diagnosis of cardiovascular diseases. The reference method, ultracentrifugation, for measuring lipoproteins is time consuming and there is a need to develop a rapid method for cohort screenings. Here we present partial least squares regression models developed using ^1^H-NMR spectra and concentrations of lipoproteins as measured by ultracentrifugation on 316 healthy Danes. Different regions of the ^1^H-NMR spectra representing signals of the lipoproteins and different lipid species were investigated to develop parsimonious, reliable and best performing prediction models. 65 LP main and subfractions were predictable with an accuracy Q^2^ of > 0.6 on test set samples. The models were tested on an independent cohort of 290 healthy Swedes with predicted and reference values matching by up to 85-95%. The software was developed to predict lipoproteins in human blood using ^1^H-NMR spectra and made freely available to be applied for future cohort screenings.
