## Supplementary material for "Human blood lipoprotein predictions from ^1^H NMR spectra: protocol, model performances and cage of covariance": Table S2

### Sheet: Table S2 Caption
Table S2. Lipoprotein prediction performance of PLS models developed using the LP region (δ 1.4-0.6) of the 1H NMR spectra and LP measured using ultracentrifugation on the Danish cohort subjects. Q2 (prediction accuracy), R2 (Pearson correlation coefficient between actual and predicted values), RMSE (root mean square error of cross validation (for training set) or prediction (for test set)), CV (…

### Sheet: Table S2
Table S2
	Train samles	Test samples	LV	Q2 train	Q2 test	R2 train	R2 test	CV train	CV test	RMSECV	RMSEP	Min	Max	Mean	Median	STD	RSD	Q(0.25)	Q(0.5)	Q(0.75)
Plasma-tg	200	107	4	0.978915	0.974703	0.97892	0.975751	6.02774	5.85213	5.67138	5.50614	31.8852	253.31	91.6108	84.1415	37.7843	41.2444	63.7704	84.1415	108.055
MainFrac-tg	190	108	4	0.964942	0.948759	0.964947	0.948968	8.61128	7.84134	7.62255	6.94101	29.8514	248.324	86.8263	78.7289	37.5139	43.2056	58.0626	78.7289	103.332
SubFrac-tg	180	102	4	0.960112	0.952081	0.960115	0.954069	8.78741	9.46303	7.37473	7.94174	30.6837	244.443	86.1472	77.755	36.8791	42.8094	56.6803	77.755	103.721
LDL--tg	190	106	11	0.656292	0.627556	0.659699	0.630818	16.2948	16.259	2.82588	2.81966	7.87289	34.4439	16.9567	16.7299	4.78586	28.224	13.7776	16.7299	19.6822
VLDL-tg	190	101	5	0.989086	0.990675	0.989087	0.991326	6.12092	6.15714	3.0645	3.08263	7.54485	198.134	50.9645	44.285	30.3377	59.5271	28.8673	44.285	66.9196
IDL-tg	190	108	14	0.815432	0.880428	0.818556	0.890044	15.2727	13.9006	1.18975	1.08286	2.95233	24.6028	7.80833	7.54485	2.9111	37.282	5.90467	7.54485	9.51307
LDL-1-tg	180	101	10	0.788296	0.631345	0.78954	0.683744	17.0654	20.1921	1.0482	1.24025	1.76044	14.9371	6.0214	5.71829	2.20633	36.6415	4.40647	5.71829	7.2601
HDL-2b-tg	140	72	6	0.525869	0.670221	0.530161	0.68399	23.2347	24.6529	0.992692	1.05328	2.36187	11.8093	4.35469	4.13327	1.59387	36.6012	3.24757	4.13327	5.3142
Plasma-chol	200	109	7	0.959401	0.964754	0.959413	0.964802	4.1208	3.93423	8.03952	7.67552	105.569	314.387	195.819	190.256	40.3279	20.5945	167.054	190.256	225.446
MainFrac-chol	190	102	8	0.948461	0.943366	0.948483	0.947246	4.88295	4.59809	8.89195	8.37321	102.117	303.631	183.085	177.739	37.914	20.7084	156.041	177.739	210.28
SubFrac-chol	180	89	8	0.943563	0.953265	0.94368	0.958229	4.90881	4.78289	8.89376	8.66562	105.096	284.439	185.546	177.954	38.91	20.9705	157.229	177.954	215.664
LDL-chol	190	106	14	0.944046	0.944921	0.944358	0.947347	6.80773	6.97971	7.01531	7.19253	31.3657	206.67	103.462	99.6827	30.0766	29.0702	80.7773	99.6827	124.603
HDL-chol	190	107	10	0.895118	0.92427	0.895221	0.924628	8.27183	7.61889	5.09681	4.69449	29.2173	110.424	61.3463	58.4347	16.2588	26.5034	48.982	58.4347	72.184
VLDL-chol	190	99	10	0.957329	0.949993	0.95734	0.950592	13.1724	12.9505	1.27629	1.25478	1.57544	34.0869	9.66063	8.30689	6.00091	62.1172	4.86956	8.30689	12.7468
IDL-chol	190	108	14	0.851423	0.874454	0.852289	0.875358	21.2442	20.2587	1.52769	1.45682	1.57544	24.2046	7.39122	6.73144	4.03339	54.5701	4.43989	6.73144	9.59589
LDL-1-chol	180	98	12	0.723788	0.787307	0.729688	0.792245	17.6171	15.5515	5.57863	4.92453	9.60718	61.8557	31.3085	30.4069	10.6683	34.0748	23.8132	30.4069	38.1282
LDL-2-chol	180	103	7	0.726636	0.705529	0.728099	0.725165	17.5747	17.9536	3.05301	3.11882	5.35282	36.263	17.3085	16.7676	5.81703	33.608	13.0086	16.7676	20.8736
LDL-3-chol	180	97	6	0.800535	0.803306	0.801139	0.805884	15.1019	16.2203	2.277	2.44564	3.28682	29.4152	15.3786	14.7406	5.27364	34.292	11.5692	14.7406	18.6552
LDL-4-chol	180	97	15	0.811962	0.812701	0.813891	0.814873	15.7491	15.2304	2.0572	1.98944	2.72337	27.9823	13.3122	12.6425	4.71531	35.4209	9.99355	12.6425	16.0209
LDL-5-chol	180	93	7	0.754758	0.72087	0.755252	0.746638	18.117	20.0935	1.91131	2.11983	3.00509	28.0925	10.7611	10.0404	3.93076	36.5276	7.95714	10.0404	12.7488
HDL-2b-chol	180	100	9	0.919478	0.937003	0.919585	0.937471	13.8302	13.0302	3.5216	3.3179	6.3161	84.8162	25.5118	22.7508	12.7286	49.8928	16.048	22.7508	33.0628
HDL-2a-chol	180	102	11	0.844839	0.793101	0.845206	0.809374	8.05411	9.0066	1.85946	2.07936	11.601	36.6076	22.7666	22.9442	4.69501	20.6224	19.5928	22.9442	26.0378
HDL-3-chol	180	100	14	0.754613	0.758118	0.758427	0.762467	8.71109	10.1485	1.32458	1.54314	5.5427	26.8112	15.4347	15.3391	2.86998	18.5943	13.599	15.3391	17.4015
Plasma-fchol	200	100	7	0.890521	0.897607	0.890569	0.89902	6.12201	5.82039	3.80758	3.61999	35.89	93.21	62.7028	62.31	11.4849	18.3163	54.02	62.31	70.14
VLDL-fchol	90	53	12	0.86127	0.858739	0.861363	0.863694	15.3578	13.6123	1.19712	1.06107	4.45926	22.3444	7.81202	7.05185	3.08696	39.5155	5.58148	7.05185	9.12963
HDL-2b-fchol	170	86	7	0.717589	0.76788	0.718492	0.771764	19.7269	20.1446	2.09907	2.14352	4.11667	27.9367	10.6445	9.87333	4.1326	38.824	7.73667	9.87333	13.1867
Plasma-phosl	200	108	6	0.907573	0.869793	0.907671	0.873069	5.77038	5.89618	13.7067	14.0056	117.03	366.27	234.538	232.12	43.2547	18.4425	205.145	232.12	263.215
MainFrac-phosl	190	106	6	0.693694	0.69916	0.694836	0.714167	11.9774	12.2131	24.1056	24.58	80.8444	293.07	196.376	197.276	44.5694	22.696	165.993	197.276	227.978
SubFrac-phosl	180	89	5	0.712147	0.741362	0.713257	0.7587	11.876	12.3023	24.0083	24.8701	81.3974	305.54	201.023	199.176	46.2791	23.0218	170.072	199.176	232.735
LDL-phosl	180	97	7	0.845277	0.827213	0.845689	0.829403	11.8438	13.2812	8.43697	9.46093	27.5222	143.878	71.2564	68.4889	21.9579	30.8153	55.7778	68.4889	87.7778
HDL-phosl	190	106	5	0.837539	0.844401	0.837705	0.850325	11.1969	11.4479	11.8683	12.1344	37.6111	202.156	106.046	104.789	29.9748	28.2658	85.3944	104.789	126.139
VLDL-phosl	130	76	8	0.961495	0.94909	0.961498	0.949846	10.2748	10.9476	2.01019	2.14183	7.99259	66.6815	19.5646	17.45	9.99879	51.1066	12.1056	17.45	23.4907
LDL-1-phosl	180	95	14	0.668776	0.740543	0.677106	0.760252	20.2097	19.8166	4.19571	4.11409	5.45574	45.0238	21.2706	19.9469	7.6182	35.8157	15.7766	19.9469	26.3331
LDL-2-phosl	170	85	8	0.593216	0.705848	0.59757	0.706536	20.0764	18.7464	2.34268	2.18748	5.27813	22.2086	11.7157	11.1919	3.8052	32.4795	8.86808	11.1919	14.0947
LDL-3-phosl	160	78	7	0.658398	0.764794	0.661714	0.767596	17.8378	17.48	1.85321	1.81603	5.44977	19.9547	10.5613	10.0933	3.38584	32.0589	8.05162	10.0933	12.6606
LDL-4-phosl	140	81	6	0.560783	0.670329	0.565177	0.68786	21.1771	18.2147	2.04541	1.75929	5.15333	21.1254	9.63341	9.23172	3.08564	32.0306	7.18227	9.23172	11.4916
HDL-2b-phosl	180	99	6	0.911605	0.934381	0.911751	0.934981	15.8198	13.081	6.70489	5.54409	7.33	122.097	42.2629	36.35	22.2753	52.7064	25.2233	36.35	55.9133
HDL-2a-phosl	180	99	7	0.691747	0.70123	0.693104	0.708028	15.2252	13.0489	6.30274	5.4018	15.84	74.6	41.1161	41.18	10.8802	26.4621	34	41.18	48.4333
Plasma-apoA	200	100	14	0.965329	0.966195	0.965368	0.967891	3.53465	3.17186	5.29394	4.75058	78	236.8	149.704	146.45	27.6416	18.4642	130	146.45	167.3
MainFrac-apoA	190	103	9	0.863088	0.87237	0.86351	0.877615	7.51653	6.87111	9.72708	8.89184	68.4444	212.889	129.534	126.778	25.8516	19.9574	111.111	126.778	145.667
SubFrac-apoA	180	99	11	0.915434	0.921082	0.915662	0.921986	6.22488	5.3587	8.4387	7.26448	64.7333	218.533	134.746	132.133	28.0116	20.7885	116.367	132.133	153.567
HDL-apoA	190	104	10	0.837109	0.895118	0.837699	0.895414	7.63108	6.93981	9.90985	9.01216	68.4444	212.889	129.535	127.056	25.8075	19.9231	111	127.056	145.556
HDL-2b-apoA	180	97	10	0.947513	0.965291	0.947611	0.968554	11.481	10.9873	3.93721	3.76793	5.86667	112.633	35.1435	31.3667	18.3787	52.2961	21.0667	31.3667	45.9
HDL-2a-apoA	180	99	7	0.841964	0.903872	0.842188	0.914592	8.31014	6.69998	3.79352	3.05849	20.7333	74.6	45.3289	45.5333	9.68557	21.3673	38.9333	45.5333	51.3333
HDL-3-apoA	180	102	11	0.81225	0.816033	0.813784	0.818557	7.19153	6.78046	3.85942	3.63881	30.6667	81.0667	53.7061	53.05	8.77279	16.3348	47.5667	53.05	59.9
Plasma-apoB	200	100	14	0.961271	0.963549	0.961328	0.964246	4.71911	4.23859	4.28238	3.84633	44.1	170.3	91.8683	91	21.3327	23.2209	76.95	91	106
MainFrac-apoB	190	99	12	0.932595	0.946238	0.932787	0.947361	6.4306	5.87733	5.23301	4.78277	33.8889	159.704	80.2729	78.5556	20.4118	25.4281	65.2963	78.5556	92.5185
SubFrac-apoB	180	94	6	0.894091	0.905734	0.894212	0.917797	8.48324	7.98933	6.47673	6.09965	32.3955	137.403	77.8164	75.7487	20.0304	25.7405	63.6378	75.7487	90.3655
LDL-apoB	190	101	13	0.911414	0.935983	0.912093	0.937954	7.7242	6.21996	5.44741	4.38657	22.1111	138.667	70.3578	69	18.0081	25.595	58	69	81.7778
VLDL-apoB	120	60	14	0.954715	0.897867	0.954756	0.898441	7.39804	7.76775	0.49665	0.52147	4.07407	16.1111	6.55926	6.24074	2.14344	32.6781	4.88889	6.24074	7.48148
IDL-apoB	120	62	14	0.719859	0.816077	0.730996	0.824242	14.8184	13.4942	0.907311	0.826232	4.07407	13.1481	6.20758	5.74074	1.7989	28.979	4.7963	5.74074	7.16667
LDL-1-apoB	180	96	9	0.595328	0.691451	0.600955	0.722952	17.9828	20.9164	3.28517	3.8211	6.79557	43.3073	18.5098	18.0272	5.83833	31.5419	14.1543	18.0272	22.334
LDL-2-apoB	180	97	8	0.719188	0.628839	0.720561	0.657792	17.1426	17.2413	1.87303	1.88382	3.43737	20.3117	11.0823	10.9149	3.39936	30.6737	8.75452	10.9149	13.2845
LDL-3-apoB	180	95	17	0.738518	0.795257	0.745191	0.798528	16.427	14.4088	1.65758	1.45393	3.09285	20.4315	10.1244	9.78031	3.23832	31.9853	7.77491	9.78031	12.2802
LDL-4-apoB	180	97	17	0.766477	0.811441	0.769337	0.81367	15.958	16.8748	1.47362	1.55827	2.89802	20.0022	9.26596	8.93866	3.25545	35.1334	6.77316	8.93866	11.2595
LDL-5-apoB	180	92	14	0.74559	0.586543	0.750366	0.603406	19.5995	19.727	1.55574	1.56587	2.89802	20.4111	7.91377	7.60173	2.88701	36.4809	5.85499	7.60173	9.31795
LDL-6-apoB	180	95	17	0.654477	0.703769	0.66312	0.70748	24.9228	23.442	2.45224	2.30654	2.68927	29.9305	9.79672	9.35415	4.20387	42.911	6.96489	9.35415	11.2904
Plasma-chole	200	109	7	0.909502	0.940092	0.909546	0.94029	6.69785	5.88204	15.0779	13.2414	111.501	373.213	224.378	217.634	51.6544	23.0211	186.76	217.634	261.625
VLDL-chole	190	105	7	0.86393	0.866509	0.864116	0.868042	24.8656	24.7248	2.0787	2.06693	0.558258	41.3825	8.21161	7.05133	5.65641	68.8831	4.30883	7.05133	11.0356
LDL-chole	190	107	8	0.861812	0.856511	0.862176	0.865605	13.7888	14.9582	14.0537	15.2455	13.4331	248.346	104.571	101.973	38.9301	37.2283	75.7043	101.973	133.634
LDL-1-chole	180	99	13	0.714057	0.810572	0.721934	0.810605	20.9035	16.8144	7.01184	5.64019	3.38544	71.9783	33.7998	32.9677	13.0881	38.7223	25.0669	32.9677	42.4708
LDL-2-chole	190	95	6	0.579658	0.615231	0.582638	0.620801	28.2675	25.5429	4.75235	4.29429	1.37441	38.9366	16.3226	14.8915	7.2432	44.3752	11.3308	14.8915	20.6319
LDL-4-chole	190	95	7	0.58796	0.705472	0.590971	0.70944	32.3223	29.3661	4.16726	3.78612	1.10831	33.0987	12.8326	11.6148	6.66981	51.9753	7.65062	11.6148	17.1734
LDL-5-chole	180	98	11	0.517936	0.69646	0.530283	0.699323	37.4085	36.3034	3.64441	3.53675	1.12467	35.7708	9.74981	8.68613	5.69977	58.4603	5.58845	8.68613	12.803
HDL-2b-chole	190	96	4	0.781865	0.856148	0.782003	0.865357	26.2143	23.215	7.17076	6.35031	4.69286	95.5576	27.7029	24.2277	15.8691	57.2832	15.4067	24.2277	37.6487
